# Thermodynamic principles link *in vitro* transcription factor affinities to single-molecule chromatin states in cells

**DOI:** 10.1101/2025.01.27.635162

**Authors:** Julia M. Schaepe, Torbjörn Fries, Benjamin R. Doughty, Olivia J. Crocker, Michaela M. Hinks, Emil Marklund, William J. Greenleaf

## Abstract

The molecular details governing transcription factor (TF) binding and the formation of accessible chromatin are not yet quantitatively understood – including how sequence context modulates affinity, how TFs search DNA, the kinetics of TF occupancy, and how motif grammars coordinate binding. To resolve these questions for a human TF, erythroid Krüppel-like factor (eKLF/KLF1), we quantitatively compare, in high throughput, *in vitro* TF binding rates and affinities with *in vivo* single molecule TF and nucleosome occupancies across engineered DNA sequences. We find that 40-fold flanking sequence effects on affinity are consistent with distal flanks tuning TF search parameters and captured by a linear energy model. Motif recognition probability, rather than time in the bound state, drives affinity changes, and *in vitro* and *in nuclei* measurements exhibit consistent, minutes-long TF residence times. Finally, pairing *in vitro* biophysical parameters with thermodynamic models accurately predicts *in vivo* single-molecule chromatin states for unseen motif grammars.

**Highlights:**

1. KLF1:DNA binding is consistent with a three state binding model wherein the probability of recognizing the motif from a nonspecifically-bound state drives affinity.
2. Substantial effects from proximal and distal motif-flanking sequence on KLF1 binding affinity are captured by an extended PWM model.
3. KLF minutes-long residence time inferred from single-molecule footprinting *in nuclei* is consistent with *in vitro* measurement.
4. *In vitro* binding energies combined with thermodynamic models predict *in vivo*, single-molecule chromatin configurations across motif grammars and sequence contexts.
