## Supplementary material for "Thermodynamic principles link *in vitro* transcription factor affinities to single-molecule chromatin states in cells": Table S3

### Sheet: SMF library prep primers
name	orientation	PCR round	sequence
cTF223	fwd	1	CATCACTCTACATCCTTCCAC
cTF218	rev	1	AGTTTTGTTGGATTTGAGATG
cTF401	fwd	2	CACGACGCTCTTCCGATCT G CATCACTCTACATCCTTCCACCC
cTF402	fwd	2	CACGACGCTCTTCCGATCT GT CATCACTCTACATCCTTCCACCC
cTF403	rev	2	GACGTGTGCTCTTCCGATCT C ATGTGTGAGTTTTGTTGGATTTGAGATG
cTF404	rev	2	GACGTGTGCTCTTCCGATCT GC ATGTGTGAGTTTTGTTGGATTTGAGATG
oID1	fwd	3	AATGATACGGCGACCACCGAGATCTACAC ACTG TTTCCCTACACGACGCTCTTCCGATCT
oID2	fwd	3	AATGATACGGCGACCACCGAGATCTACAC TGAC TTTCCCTACACGACGCTCTTCCGATCT
oID3	fwd	3	AATGATACGGCGACCACCGAGATCTACAC CAGT TTTCCCTACACGACGCTCTTCCGATCT
oID4	fwd	3	AATGATACGGCGACCACCGAGATCTACAC GTCA TTTCCCTACACGACGCTCTTCCGATCT
oID5	fwd	3	AATGATACGGCGACCACCGAGATCTACAC ACAA TTTCCCTACACGACGCTCTTCCGATCT
oID6	fwd	3	AATGATACGGCGACCACCGAGATCTACAC GTTT TTTCCCTACACGACGCTCTTCCGATCT
oID7	fwd	3	AATGATACGGCGACCACCGAGATCTACAC CCAC TTTCCCTACACGACGCTCTTCCGATCT
oID8	rev	3	CAAGCAGAAGACGGCATACGAGAT CCTGGTAG GTGACTGGAGTTCAGACGTGTGCTCTTCCGATCT
oID9	rev	3	CAAGCAGAAGACGGCATACGAGAT CAGTTGGT GTGACTGGAGTTCAGACGTGTGCTCTTCCGATCT
oID10	rev	3	CAAGCAGAAGACGGCATACGAGAT TCGTGTGC GTGACTGGAGTTCAGACGTGTGCTCTTCCGATCT
oID11	rev	3	CAAGCAGAAGACGGCATACGAGAT ACTTCTTC GTGACTGGAGTTCAGACGTGTGCTCTTCCGATCT
oID12	rev	3	CAAGCAGAAGACGGCATACGAGAT TGGTAACG GTGACTGGAGTTCAGACGTGTGCTCTTCCGATCT
oID13	rev	3	CAAGCAGAAGACGGCATACGAGAT ACCAAGGA GTGACTGGAGTTCAGACGTGTGCTCTTCCGATCT
oID14	rev	3	CAAGCAGAAGACGGCATACGAGAT AACGCATT GTGACTGGAGTTCAGACGTGTGCTCTTCCGATCT
oID15	rev	3	CAAGCAGAAGACGGCATACGAGAT ACAGGTAT GTGACTGGAGTTCAGACGTGTGCTCTTCCGATCT
oID16	rev	3	CAAGCAGAAGACGGCATACGAGAT AGGTAAGG GTGACTGGAGTTCAGACGTGTGCTCTTCCGATCT
oID17	rev	3	CAAGCAGAAGACGGCATACGAGAT AACAATGG GTGACTGGAGTTCAGACGTGTGCTCTTCCGATCT
oID18	rev	3	CAAGCAGAAGACGGCATACGAGAT ACTGTATC GTGACTGGAGTTCAGACGTGTGCTCTTCCGATCT
oID19	rev	3	CAAGCAGAAGACGGCATACGAGAT AGGTCGCA GTGACTGGAGTTCAGACGTGTGCTCTTCCGATCT
oID20	rev	3	CAAGCAGAAGACGGCATACGAGAT CATGCTTA GTGACTGGAGTTCAGACGTGTGCTCTTCCGATCT
oID21	rev	3	CAAGCAGAAGACGGCATACGAGAT GGTCCAGA GTGACTGGAGTTCAGACGTGTGCTCTTCCGATCT
oID22	rev	3	CAAGCAGAAGACGGCATACGAGAT TCTGGCGA GTGACTGGAGTTCAGACGTGTGCTCTTCCGATCT
oID23	rev	3	CAAGCAGAAGACGGCATACGAGAT AGGATCTA GTGACTGGAGTTCAGACGTGTGCTCTTCCGATCT
oID24	rev	3	CAAGCAGAAGACGGCATACGAGAT GTCTGATG GTGACTGGAGTTCAGACGTGTGCTCTTCCGATCT

### Sheet: SMF library cloning primers
name	orientation	PCR round	sequence
oJS114	fwd	1	CATCACTCTACATCCTTCCACCCTCCGTTTATGCTTTCCAGC
oJS115	rev	1	GGTGAGTAGTAGGGTAGAAGATGGCTCGCTCTAAACTCCAAGG
cTF256	fwd	2	GGGGCTAGCAAAGCCTAGGAACAGCTGCATACATCACTCTACATCCTTCCACCC
cTF257	rev	2	CCCACTGTACAGCCCTACCTGCACATAGCTGGGTGAGTAGTAGGGTAGAAGATGG

### Sheet: AA sequences
protein	AA sequence
6xHIS-TEV-HaloTag-KLF1DBD	MKHHHHHHEDLYFQSGSAEIGTGFPFDPHYVEVLGERMHYVDVGPRDGTPVLFLHGNPTSSYVWRNIIPHVAPTHRCIAPDLIGMGKSDKPDLGYFFDDHVRFMDAFIEALGLEEVVLVIHDWGSALGFHWAKRNPERVKGIAFMEFIRPIPTWDEWPEFARETFQAFRTTDVGRKLIIDQNVFIEGTLPMGVVRPLTEVEMDHYREPFLNPVDREPLWRFPNELPIAGEPANIVALVEEYMDWLHQSPVPKLLFWGTPGVLIPPAEAARLAKSLPNCKAVDIGPGLNLLQEDNPDLIGSEIARWLSTLEISGGSGSGSGLGGTAEDPGVIAETAPSKRGRRSWARKRQAAHTCAHPGCGKSYTKSSHLKAHLRTHTGEKPYACTWEGCGWRFARSDEL…

### Sheet: HiTS-FLIP oligos and primers
Description	Sequence
P5-TruseqR1, forward primer to assembly full Illumina adaptor on library	5'-AATGATACGGCGACCACCGAGATCTACACTCTTTCCCTACACGACGCTCTTCCGATCT-3'
P7-TruSeqR2 , reverse primer to assembly full Illumina adaptor on library	5'-CAAGCAGAAGACGGCATACGAGATCGGTCTCGGCATTCCTGCTGAACCGCTCTTCCGATC-3'
Fiducial for sequencing, before library prep, including only partial Illumina adaptors	ACACTCTTTCCCTACACGACGCTCTTCCGATCTGGCGACGCATCTAACGGCTCTTAGTCAACCCTACGAGATCGGAAGAGCGGTTCAGCAGGAATGCCGAGACCG
Fiducial (reverse complment of previous row) marker oligo during HiTS-FLiP binding measurement	5’-TAMRA-CGTAGGGTTGACTAAGAGCCGTTAGATGCGTCGCC-3’
Array double stranding primer during HiTS-FLiP binding measurement	5’-CAAGCAGAAGACGGCATACGAGATCGGTCTCGGCATTCCTGCTGAACCGCTCTTCCGATCT-3
