## Supplementary material for "Thermodynamic principles link *in vitro* transcription factor affinities to single-molecule chromatin states in cells": Table S6

sample	pool	klf1	klf1 concentration (ng)	biorep	methylation time
L122_gDNA346	constant flanks	FALSE	0	1	2
L123_gDNA347	constant flanks	FALSE	0	1	3.5
L124_gDNA348	constant flanks	FALSE	0	1	5
L125_gDNA349	constant flanks	FALSE	0	1	7.5
L126_gDNA350	constant flanks	FALSE	0	1	15
L127_gDNA351	constant flanks	FALSE	0	2	2
L128_gDNA352	constant flanks	FALSE	0	2	3.5
L129_gDNA353	constant flanks	FALSE	0	2	5
L130_gDNA354	constant flanks	FALSE	0	2	7.5
L131_gDNA355	constant flanks	FALSE	0	2	15
L212	CTCF	FALSE	0	1	0.5
L213	CTCF	FALSE	0	1	1
L214	CTCF	FALSE	0	1	3.25
L215	CTCF	FALSE	0	1	7.5
L216	CTCF	FALSE	0	1	15
L091-opEM2-2min-high_S2	variable flanks	TRUE	2000	1	2
L097-opEM2-2min-none_S8	variable flanks	FALSE	0	1	2
L114_gDNA338	variable flanks	FALSE	0	1	7.5
L115_gDNA339	variable flanks	FALSE	0	1	2
L116_gDNA340	variable flanks	FALSE	0	1	2
L117_gDNA341	variable flanks	FALSE	0	1	2
L118_gDNA342	variable flanks	FALSE	0	2	7.5
L119_gDNA343	variable flanks	FALSE	0	2	2
L120_gDNA344	variable flanks	FALSE	0	2	2
L121_gDNA345	variable flanks	FALSE	0	2	2
